# Genomics of sable (*Martes zibellina)* × pine marten (*Martes martes*) hybridization

**DOI:** 10.1101/2025.08.01.668050

**Authors:** Andrey A. Tomarovsky, Azamat A. Totikov, Tatiana M. Bulyonkova, Polina L. Perelman, Alexei V. Abramov, Natalia A. Serdyukova, Aliya R. Yakupova, Dmitry Prokopov, Violetta R. Beklemisheva, Mikkel-Holger S. Sinding, Guzel Davletshina, Maria Pobedintseva, Ksenia Krasheninnikova, Daniel W. Foerster, Anna S. Mukhacheva, Alexandra Mironova, Michail Sidorov, Wenhui Nie, Jinhuan Wang, Svetlana A. Romanenko, Anastasiya A. Proskuryakova, Malcolm Ferguson-Smith, Fengtang Yang, Nikolay Cherkasov, Elena Balanovskaya, M. Thomas P. Gilbert, Innokentiy M. Okhlopkov, Anna Zhuk, Alexander S. Graphodatsky, Roger Powell, Klaus-Peter Koepfli, Sergei Kliver

**Affiliations:** Laboratory of Diversity and Evolution of Genomes, Institute of Molecular and Cellular Biology SB RAS, 8/2 Acad. Lavrentiev ave., Novosibirsk, 630090, Russia; Department of Natural Sciences, Novosibirsk State University, 1 Pirogova str., Novosibirsk, 630090, Russia; Youth Laboratory of Molecular Genetics, Yugra State University, 16 Ulitsa Chekhova, Khanty-Mansiysk, 628011, Russia; Laboratory for Theriology, Zoological Institute RAS, 1 Universitetskaya emb., St. Petersburg, 199034, Russia; Division of Evolutionary Biology, Ludwig-Maximilians-Universität, 2, Großhaderner str, Planegg, 82152, Germany; Microevolution and Biodiversity, Max Planck Institute for Biological Intelligence, Eberhard-Gwinner-Straße, Seewiesen, 82319, Germany; Centre for Haemato-Oncology, Barts Cancer Institute, Queen Mary University of London, London, UK; QMUL Centre for Epigenetics, Queen Mary University of London, London, UK; Center for Evolutionary Hologenomics, The Globe Institute, The University of Copenhagen, Copenhagen, Denmark; Department of Biology, The University of Copenhagen, Copenhagen, Denmark; Independent researcher, Wellcome Trust Genome Campus, Hinxton, Saffron Walden CB10 1RQ, United Kingdom; Leibniz Institute for Zoo and Wildlife Research (IZW), Alfred Kowalke Straße 17, 10315 Berlin, Germany; Sikhote-Alin Biosphere Zapovednik, 44 Partizanskaya str., Ternei, 692150, Russia; Laboratoire de Physiologie Cellulaire and Végétale, Univ. Grenoble Alpes/CNRS/CEA/INRA/IRIG, Grenoble, France; Institute of Biological Problems of Cryolithozone SB RAS, 41 Lenina ave., Yakutsk, 677000, Russia; State Key Laboratory of Genetic Resources and Evolution, Kunming Institute of Zoology, Chinese Academy of Sciences, Kunming 650223, China; Cambridge Resource Centre for Comparative Genomics, Department of Veterinary Medicine, University of Cambridge, Cambridge CB3 OES, UK; School of Life Sciences and Medicine, Shandong University of Technology, Zibo, China; Vavilov Institute of General Genetics, Moscow, Russia; Laboratory of human population genetics, Research Centre for Medical Genetics, Moscow 115522, Russia; Center for Evolutionary Hologenomics, The Globe Institute, The University of Copenhagen, 5A, Oester Farimagsgade, Copenhagen, 1353, Denmark; University Museum, NTNU, Trondheim, Norway; Institute of Applied Computer Science, ITMO University, 197101 St. Petersburg, Russia; Laboratory of Amyloid Biology, St. Petersburg State University, 199034 St. Petersburg, Russia; North Carolina State University); Smithsonian-Mason School of Conservation, 1500 Remount Road, Front Royal, VA 22630, USA

**Author notes:** equal contribution (Azamat A. Totikov, Tatiana M. Bulyonkova).

**Keywords:** sable, pine marten, interspecific hybridization, species divergence, conservation genomics

## Abstract

The sable (*Martes zibellina*) and pine marten (*Martes martes*) are two Palearctic mustelids with long-recognized hybrids (kidases), whose fertility was controversial for years. Early genetic studies confirmed hybrids beyond F1, but details remained unclear due to low-resolution methods. Both species were hunted for centuries, but anthropogenic pressures during the 20th-century caused severe bottlenecks in the sable followed by hunting bans and large-scale reintroduction programs across much of its range, including the sympatric zone, potentially affecting hybridization. We resequenced 30 individuals from most of the sables’ range and Eastern part of pine marten’s. Among samples, we found a broad spectrum of hybrid types with mosaic recombinant chromosomes that confirm hybrid fertility and indicate crossover is not suppressed in kidases. This necessitates re-evaluation of previous research, as we detected notable discrepancies between STR-based ancestry and whole-genome analysis. In pine martens, we revealed mitochondrial DNA introgression from sables, indicating displacement of native pine marten mitochondrial sequences. Pine marten heterozygosity is relatively low (∼0.5-0.6 hetSNPs/kbp) while sable diversity (∼1.5-1.8 hetSNPs/kbp) is unexpectedly high for a species with its demographic history, likely reflecting successful reintroduction programs. We dated species divergence at 1.52 (CI: 1.05-2.06) Mya and identified candidate genes associated with ecological, morphological, and dietary differences, as well as hybrid fertility issues. This study is the first to elucidate marten hybridization at the whole-genome level, opening new research directions for understanding hybridization among Holarctic martens, the genetic consequences of reintroduction programs, and comparative adaptomics.
