## Supplementary File SF1 for "Genomics of sable (*Martes zibellina)* × pine marten (*Martes martes*) hybridization"

### Sheet: Sheet1
Node	Node minimum age							Node maximum age
	Age (Ma)	Evidence	Reference	Oldest fossil taxon	min age	max age	description	Age (Ma)	Evidence	Reference	Oldest fossil taxon	min age	max age	description
Mustelidae - Ailuridae split	30.9	fossil	Law et al, 2018; Wang et al. 2005	Mustelictis olivieri	30.9	32.8	oldest Mustelinae or sister species	32.1	fossil	Law et al, 2018; Wang et al. 2005	Amphicticeps dorog	30.4	32.1	stem Arctoidea
Meles - Neogale + Lutrinae split	13.6	fossil	Law et al, 2018; Salesa et al, 2013	Taxodon sansaniensis	13.6	15	oldest Melinae	-	NA	NA	NA	NA	NA	NA
Eira - Martes + Gulo	7.05	fossil	Samuels and Cavin, 2013; Li et al, 2014	Pekania occulta	7.05	7.3	Oldest Pekania fossil	20.44	geostratigraphy	Li et al, 2014	NA	NA	NA	The upper bound is the age of the Aquitanian–Burdigalian boundary within the Early Miocene
Martes - Gulo	3.3	fossil	Stach, 1959; Li et al, 2014; Marciszak et al, 2024	Martes wenzensis	3.3	4	Oldest proven Martes fossil	20.44	geostratigraphy	Li et al, 2014	NA	NA	NA	The upper bound is the age of the Aquitanian–Burdigalian boundary within the Early Miocene
M. foina - M.zibelina + M.martes	1.75	fossil	Wolsan, 1990; Li et al, 2014	Martes vetus	1.75	2	Oldest sable/pine-marten like species	-	NA	NA	NA	NA	NA	NA
