## Supplementary File SF3 for "Genomics of sable (*Martes zibellina)* × pine marten (*Martes martes*) hybridization"

### Sheet: HyDe
HyDe
P1	Hybrid	P2	Gamma	Zscore	Pvalue	AAAA	AAAB	AABA	AABB	AABC	ABAA	ABAB	ABAC	ABBA	BAAA	ABBC	CABC	BACA	BCAA	ABCD
Sables	Kidases	Pine martens	0.192054	224.467	0	3.70648e+09	560165268	441916028	6.60746e+08	0	973205955	7.66125e+07	0	2.15465e+08	455120966	0	0	0	0	0
P1	Hybrid	P2	Gamma	Zscore	Pvalue	AAAA	AAAB	AABA	AABB	AABC	ABAA	ABAB	ABAC	ABBA	BAAA	ABBC	CABC	BACA	BCAA	ABCD
Sables	T18	Pine martens	0.741123	196.789	0	3.22899e+08	8.87526e+07	5.4161e+07	2.21723e+07	0	63423275	1.01485e+07	0	4.45706e+07	3.81238e+07	0	0	0	0	0
Sables	S50	Pine martens	0.0937235	142.396	0	3.41066e+08	4.06099e+07	3.612e+07	7.04407e+07	0	9.52668e+07	6.21033e+06	0	1.28528e+07	4.21877e+07	0	0	0	0	0
Sables	T151	Pine martens	0.116411	168.554	0	339746159	41715125	3.73908e+07	6.92869e+07	0	93409307	6372983	0	1.46617e+07	4.19765e+07	0	0	0	0	0
Sables	T78	Pine martens	0.0424628	72.3799	0	3.42539e+08	3.7965e+07	3.46662e+07	7.31053e+07	0	9.92265e+07	5.93408e+06	0	8.91284e+06	4.24837e+07	0	0	0	0	0
Sables	T79	Pine martens	0.101326	152.8	0	3.40628e+08	4.09274e+07	3.65588e+07	7.01246e+07	0	9.4777e+07	6.12837e+06	0	1.3344e+07	4.22711e+07	0	0	0	0	0
Sables	T81	Pine martens	0.0235531	44.1773	0	343135054	3.42747e+07	3.41202e+07	76845639	0	1.0077e+08	5.70371e+06	0	7.41974e+06	4.27641e+07	0	0	0	0	0
Sables	T83	Pine martens	0.0373385	67.6291	0	3.4298e+08	3.49647e+07	3.42704e+07	7.61507e+07	0	9.96928e+07	5.76137e+06	0	8.49154e+06	4.27014e+07	0	0	0	0	0
Sables	T84	Pine martens	0.529224	289.06	0	3.27552e+08	77247963	4.94253e+07	3.35946e+07	0	71242741	8.83295e+06	0	3.66688e+07	3.93571e+07	0	0	0	0	0
Sables	T85	Pine martens	0.161174	207.585	0	3.38209e+08	46878335	3.88797e+07	6.40751e+07	0	9.04236e+07	6.54493e+06	0	1.75989e+07	4.1756e+07	0	0	0	0	0
Sables	T86	Pine martens	0.137969	186.332	0	3.38987e+08	4.4846e+07	3.81262e+07	66132509	0	91966533	6.5437e+06	0	1.60809e+07	4.17822e+07	0	0	0	0	0
Sables	T87	Pine martens	0.465193	304.553	0	328739206	71983623	48197440	38818077	0	7.30079e+07	8.43157e+06	0	3.48628e+07	3.97176e+07	0	0	0	0	0

### Sheet: Admixtools
F3 statistic
A (Source 1)	B (Source 2)	C (Target)	f3	stderr	Zscore	nsnps
Sables	Pine martens	Kidases	-0.163824	0.001802	-90.896	5530599
A (Source 1)	B (Source 2)	C (Target)	f3	stderr	Zscore	nsnps
Sables	Pine martens	T83	-0.035522	0.010772	-3.298	5488881
		T81	-0.037167	0.008966	-4.145	5492243
		T18	-0.056455	0.00701	-8.053	5486507
		T78	-0.094713	0.008567	-11.055	5489249
		T79	-0.126304	0.008348	-15.129	5488633
		S50	-0.134154	0.007635	-17.572	5488227
		T151	-0.136879	0.008127	-16.843	5486479
		T86	-0.169621	0.006112	-27.75	5489007
		T84	-0.172081	0.005606	-30.696	5486228
		T85	-0.183036	0.005761	-31.773	5488897
		T87	-0.211518	0.004697	-45.032	5488227
D statistic
W (Target)	X (Source 1)	Y (Source 2)	Z (Outgroup)	D	stderr	Zscore	BABA	ABBA	nsnps
Kidases	Pine martens	Sables	M. foina	0.4642	0.010433	44.49	170152	62264	5530599
W (Target)	X (Source 1)	Y (Source 2)	Z (Outgroup)	D	stderr	Zscore	BABA	ABBA	nsnps
T81	Pine martens	Sables	M. foina	0.1266	0.025182	5.028	65604	50937	5530599
T83	Pine martens	Sables	M. foina	0.1856	0.025343	7.325	74786	51451	5530599
T78	Pine martens	Sables	M. foina	0.1938	0.019473	9.953	78579	53120	5530599
S50	Pine martens	Sables	M. foina	0.3386	0.020577	16.454	112338	55565	5530599
T79	Pine martens	Sables	M. foina	0.3603	0.020848	17.28	116531	54859	5530599
T151	Pine martens	Sables	M. foina	0.3829	0.017885	21.412	128007	57163	5530599
T86	Pine martens	Sables	M. foina	0.41	0.016547	24.777	140238	58723	5530599
T85	Pine martens	Sables	M. foina	0.4456	0.01571	28.361	153318	58840	5530599
T87	Pine martens	Sables	M. foina	0.5991	0.009369	63.944	301522	75614	5530599
T84	Pine martens	Sables	M. foina	0.6014	0.009368	64.195	316783	78870	5530599
T18	Pine martens	Sables	M. foina	0.6211	0.007773	79.898	383968	89762	5530599
W (Target)	X (Source 1)	Y (Source 2)	Z (Outgroup)	D	stderr	Zscore	BABA	ABBA	nsnps
Kidases	Sables	Pine martens	M. foina	0.7847	0.006701	100	516136	62264	5530599
W (Target)	X (Source 1)	Y (Source 2)	Z (Outgroup)	D	stderr	Zscore	BABA	ABBA	nsnps
T18	Sables	Pine martens	M. foina	0.3646	0.025616	14.234	192529	89762	5530599
T84	Sables	Pine martens	M. foina	0.5731	0.012855	44.585	290508	78870	5530599
T87	Sables	Pine martens	M. foina	0.6321	0.010793	58.563	335327	75614	5530599
T85	Sables	Pine martens	M. foina	0.807	0.00728	100	550551	58840	5530599
T86	Sables	Pine martens	M. foina	0.8127	0.0072	100	568029	58723	5530599
T151	Sables	Pine martens	M. foina	0.8247	0.007143	100	594889	57163	5530599
S50	Sables	Pine martens	M. foina	0.8317	0.00654	100	604542	55565	5530599
T79	Sables	Pine martens	M. foina	0.833	0.006392	100	601835	54859	5530599
T78	Sables	Pine martens	M. foina	0.8439	0.006028	100	627233	53120	5530599
T83	Sables	Pine martens	M. foina	0.854	0.005895	100	653069	51451	5530599
T81	Sables	Pine martens	M. foina	0.8565	0.005653	100	658988	50937	5530599
F4 statistic
W (Target)	X	Y	Z (Outgroup)	f4	stderr	Zscore	BABA	ABBA	nsnps
Kidases	Pine martens	Sables	M. foina	0.019508	0.000572	34.106	170152	62264	5530599
W (Target)	X	Y	Z (Outgroup)	f4	stderr	Zscore	BABA	ABBA	nsnps
T81	Pine martens	Sables	M. foina	0.002652	0.000609	4.352	65604	50937	5530599
T83	Pine martens	Sables	M. foina	0.004219	0.000719	5.869	74786	51451	5530599
T78	Pine martens	Sables	M. foina	0.004603	0.000586	7.856	78579	53120	5530599
S50	Pine martens	Sables	M. foina	0.010265	0.000918	11.177	112338	55565	5530599
T79	Pine martens	Sables	M. foina	0.011151	0.00096	11.614	116531	54859	5530599
T151	Pine martens	Sables	M. foina	0.012809	0.000963	13.307	128007	57163	5530599
T86	Pine martens	Sables	M. foina	0.014739	0.000963	15.299	140238	58723	5530599
T85	Pine martens	Sables	M. foina	0.017083	0.001021	16.735	153318	58840	5530599
T87	Pine martens	Sables	M. foina	0.040847	0.00125	32.685	301522	75614	5530599
T84	Pine martens	Sables	M. foina	0.043018	0.001266	33.988	316783	78870	5530599
T18	Pine martens	Sables	M. foina	0.053196	0.001246	42.691	383968	89762	5530599
W (Target)	X	Y	Z (Outgroup)	f4	stderr	Zscore	BABA	ABBA	nsnps
Kidases	Sables	Pine martens	M. foina	0.082066	0.001425	57.585	516136	62264	5530599
W (Target)	X	Y	Z (Outgroup)	f4	stderr	Zscore	BABA	ABBA	nsnps
T18	Sables	Pine martens	M. foina	0.018582	0.00183	10.157	192529	89762	5530599
T84	Sables	Pine martens	M. foina	0.038267	0.001589	24.086	290508	78870	5530599
T87	Sables	Pine martens	M. foina	0.046959	0.001389	33.812	335327	75614	5530599
T85	Sables	Pine martens	M. foina	0.088907	0.002016	44.099	550551	58840	5530599
T86	Sables	Pine martens	M. foina	0.092089	0.002118	43.484	568029	58723	5530599
T151	Sables	Pine martens	M. foina	0.097227	0.002205	44.099	594889	57163	5530599
T79	Sables	Pine martens	M. foina	0.0989	0.002079	47.563	601835	54859	5530599
S50	Sables	Pine martens	M. foina	0.099262	0.002049	48.438	604542	55565	5530599
T78	Sables	Pine martens	M. foina	0.103807	0.001838	56.481	627233	53120	5530599
T83	Sables	Pine martens	M. foina	0.10878	0.001982	54.886	653069	51451	5530599
T81	Sables	Pine martens	M. foina	0.109943	0.0019	57.86	658988	50937	5530599
