## Supplementary File SF4 for "Genomics of sable (*Martes zibellina)* × pine marten (*Martes martes*) hybridization"

### Sheet: Martes zibellina (sable)
Loci id	Scaffold	Start	End	Amplicon length	Repeat motif	Monomer	Monomer	Copies	Repeat start	Repeat end	Original repeat motif	Source	Rozhnov et al, 2013	Kashtanov et al, 2022
Ma-1	HiC_scaffold_4	29396464	29396683	219	(CA)1(AA)1(CA)19(TA)1(CA)4(TA)1(CA)3	CA	2	30	29396510	29396570	(TG)4TA(TG)19	Davis and Strobeck, 1998	Y	Y
Ma-11	HiC_scaffold_5	18721365	18721463	98	(AA)1(CA)8	CA	2	9	18721409	18721427	(TG)10	Davis and Strobeck, 1998	N	N
Ma-15	HiC_scaffold_13	32985278	32985475	197	(CA)6(AC)2(TC)1(GG)1(GC)1(AA)1(CA)10	CA	2	22	32985386	32985430	(TG)9	Davis and Strobeck, 1998	Y	Y
Ma-18	HiC_scaffold_9	22554845	22555011	166	(TG)2(TA)1(TG)5(TA)5(TG)3(TA)17	TA	2	33	22554859	22554925	(TG)4(TA)12	Davis and Strobeck, 1998	Y	Y
Ma-19	HiC_scaffold_14	65484384	65484590	206	(TA)1(AT)2(TT)1(AT)3(TA)6(TG)1(AT)1(GT)1(CA)1(TA)1(CA)14(TA)1	CA	2	33	65484498	65484564	(TG)16	Davis and Strobeck, 1998	Y	Y
Ma-2	HiC_scaffold_9	70040955	70041127	172	(AC)1(AT)1(AC)17(AG)2	AC	2	21	70041016	70041058	(TG)17	Davis and Strobeck, 1998	N	N
Ma-5	HiC_scaffold_16	9759076	9759333	257	(CA)1(TA)1(CA)1(TA)1(CA)5(GA)1(CA)9(GA)1	CA	2	20	9759141	9759181	(TG)17	Davis and Strobeck, 1998	N	N
Ma-8	HiC_scaffold_9	42161223	42161343	120	(AA)2(CA)18(CG)1	CA	2	21	42161287	42161329	(TG)21	Davis and Strobeck, 1998	Y	Y
Ma-9	HiC_scaffold_10	92435464	92435606	142	(TAAA)4(ATCT)1(A)17	TAAA	4	9.25	92435521	92435558	(T)14(TG)4	Davis and Strobeck, 1998	N	N
2023-03-08	HiC_scaffold_17	50003307	50003443	136	(AC)13	AC	2	13	50003347	50003373	(CA)22	Natali et al, 2010	N	Y
2023-03-14	HiC_scaffold_10	34621327	34621555	228	(C)5(AC)1(CA)17(TA)1(CT)11(CC)2(CT)2	CA	2	36.5	34621411	34621484	(TC)11AT(CA)15	Natali et al, 2010	N	N
2023-03-15	HiC_scaffold_3	125075125	125075307	182	(CT)1(TT)1(CT)13(CA)9(CC)1(CA)3	CT	2	28	125075184	125075240	(CT)12(CA)11	Natali et al, 2010	N	N
2023-03-19	HiC_scaffold_7	104269138	104269343	205	(GT)14(GA)12(CA)1	GT	2	27	104269245	104269299	(CT)15(CA)8	Natali et al, 2010	N	N
2023-03-21	HiC_scaffold_1	125963255	125963408	153	(TT)1(GT)11	GT	2	12	125963317	125963341	(CA)24	Natali et al, 2010	N	Y
Mar36	HiC_scaffold_3	162532975	162533191	216	(GC)1(GT)5(GC)1(GT)12(TG)1(GT)1	GT	2	21	162533105	162533147	(CA)24	Natali et al, 2010	N	Y
Mar43	HiC_scaffold_5	72528819	72528972	153	(GG)1(GT)18(AT)1(GT)1(AT)1(GT)3(TT)1	GT	2	26	72528867	72528919	(CA)24	Natali et al, 2010	N	Y
Mar56	HiC_scaffold_4	26000593	26000809	216	(CA)22(GA)1	CA	2	23	26000630	26000676	(CA)21	Natali et al, 2010	N	N
Mar58	HiC_scaffold_18	4232442	4232679	237	(GG)2(GT)18(AT)1	GT	2	21	4232518	4232560	(CA)12G(CA)7	Natali et al, 2010	N	Y
Mar64	HiC_scaffold_4	98840421	98840608	187	(GT)23	GT	2	23	98840520	98840566	(CA)21	Natali et al, 2010	N	Y
Mel10	HiC_scaffold_1	176999846	177000002	156	(CT)1(GT)13(GA)1(GT)11(TT)1	GT	2	27	176999894	176999948	(TG)3(C)1(TG)3(C)1(T)3(CT)1(TA)9(AC)14	Domingo-Roura, 2002	Y	N
Mer005	HiC_scaffold_14	13562367	13562665	298	(CA)1(GT)1(CA)20	CA	2	22	13562510	13562554	(CA)16	Fleming et al, 1999	N	N
Mer009	HiC_scaffold_7	20899948	20900386	438	(GT)21(GA)9(AA)1	GT	2	30	20900210	20900272	(CA)18	Fleming et al, 1999	N	N
Mf1.1	HiC_scaffold_6	81538448	81538583	135	(AAAT)1(GAAT)6	GAAT	4	7	81538536	81538564	(ATTC)11	Basto et al, 2010	N	N
Mf1.11	HiC_scaffold_9	117922503	117922703	200	(TATC)6(TATT)1(TTTC)2(TATC)1(ATC)1(TATC)3(TATT)1	TATC	4	19.75	117922565	117922624	(TATC)8	Basto et al, 2010	N	N
Mf1.18	HiC_scaffold_18	35371007	35371146	139	(GCAT)1(AGAT)1(AAAT)1(AGAT)5(GAT)1(AGAT)1	AGAT	4	9.75	35371034	35371073	(ATCT)8	Basto et al, 2010	N	N
Mf2.13	HiC_scaffold_2	71450381	71450665	284	(TATC)9(ATC)1(TATC)1(ACC)1(TATC)1(TAAC)1	TATC	4	13.5	71450511	71450565	(TATC)9	Basto et al, 2010	N	N
Mf3.2	HiC_scaffold_4	74274741	74274872	131	(TTTC)6(TCTC)1(TTTC)3(TTTT)1	TTTC	4	11	74274785	74274829	(TTTC)12	Basto et al, 2010	N	N
Mf3.7	HiC_scaffold_12	14705238	14705404	166	(ATAG)4(ATGG)1(GTGG)1(ATAG)4(ATTG)1	ATAG	4	11	14705291	14705335	(TAGA)4(TGGG)(TGGA)(TAGA)9	Basto et al, 2010	N	Y
Mf8.7	HiC_scaffold_5	41353863	41354012	149	(AGAG)1(TAGA)10(CAGA)1	TAGA	4	12	41353930	41353978	(TCTA)11	Basto et al, 2010	N	N
Mvi_1271	HiC_scaffold_12	44349139	44349316	177	(AC)17	AC	2	17	44349170	44349204	(CA)15	Vincent et al, 2003	N	N
Mvi_1341	HiC_scaffold_6	44981534	44981704	170	(CA)23	CA	2	23	44981624	44981670	(CA)17	Vincent et al, 2003	N	N
Mvi_1342	HiC_scaffold_4	6611547	6611687	140	(GG)1(GC)1(GT)8(TG)1(GG)2(GT)1(GC)1(GG)2(GC)1(GG)1	GT	2	19	6611614	6611652	(AC)14	Vincent et al, 2003	N	N
Mvis002	HiC_scaffold_3	67784083	67784291	208	(AT)4(GT)5(AT)1(GT)4(AT)1(CT)1(ATGT)3(ATCT)2	GT	2	26	67784124	67784176	(CA)11	Fleming et al, 1999	N	N
Mvis027	HiC_scaffold_9	63468956	63469140	184	(AA)1(CA)10	CA	2	11	63469073	63469095	(CA)10	Fleming et al, 1999	N	N
Mvis072	HiC_scaffold_8	30258963	30259234	271	(TA)1(CA)19	CA	2	20	30259005	30259045	(CA)15	Fleming et al, 1999	Y	Y
Mvis075	HiC_scaffold_4	8763186	8763337	151	(GA)1(GT)4(TT)1(GC)1(GT)20	GT	2	27	8763234	8763288	(CA)12	Fleming et al, 1999	N	N
													2023-07-09	13/16

### Sheet: Martes martes (sable)
Loci id	Scaffold	Start	End	Amplicon length	Repeat motif	Monomer	Monomer	Copies	Repeat start	Repeat end	Original repeat motif	Source	Rozhnov et al, 2013	Kashtanov et al, 2022
Gg-3	HiC_scaffold_6	146218621	146218764	144	(CT)3(AC)11	AC	2	14	146218633	146218661	(TG)15	Davis and Strobeck, 1998	N	N
Ma-1	HiC_scaffold_4	29642877	29643081	205	(CA)17(TA)1(CA)3	CA	2	21	29642926	29642968	(TG)4TA(TG)19	Davis and Strobeck, 1998	Y	Y
Ma-10	HiC_scaffold_9	36468734	36468889	156	(TG)7(TT)1(GT)1(GC)1(GT)6(TG)7(CA)2(CG)2(TG)2	TG	2	29	36468795	36468853	(T)11(TG)11	Davis and Strobeck, 1998	Y	N
Ma-11	HiC_scaffold_5	135885463	135885560	98	(TG)8(TT)1	TG	2	9	135885498	135885516	(TG)10	Davis and Strobeck, 1998	N	N
Ma-15	HiC_scaffold_13	56938701	56938897	197	(TG)7(TA)1(TG)2(TT)1(GC)1(CC)1(GA)1(GT)2(TG)6	TG	2	22	56938745	56938789	(TG)9	Davis and Strobeck, 1998	Y	Y
Ma-18	HiC_scaffold_9	115760335	115760483	149	(AT)7(GC)1(AC)1(AT)7(AC)5(AT)1(AC)2	AT	2	24	115760420	115760468	(TG)4(TA)12	Davis and Strobeck, 1998	Y	Y
Ma-19	HiC_scaffold_14	65443815	65444016	202	(AT)1(AC)15	CA	2	16	65443959	65443991	(TG)16	Davis and Strobeck, 1998	Y	Y
Ma-2	HiC_scaffold_9	67935165	67935334	170	(TC)1(TG)16(TA)1(TG)1(TA)1	TG	2	20	67935234	67935274	(TG)17	Davis and Strobeck, 1998	N	N
Ma-5	HiC_scaffold_16	9873795	9874047	253	(AT)1(AC)1(AT)2(AC)4(AG)1(AC)7(AG)1(AC)1(AG)1	AC	2	19	9873860	9873898	(TG)17	Davis and Strobeck, 1998	N	N
Ma-8	HiC_scaffold_9	95908565	95908670	106	(TG)1(TTTCG)1(TG)11(TT)1	TG	2	15.5	95908573	95908604	(TG)21	Davis and Strobeck, 1998	Y	Y
Ma-9	HiC_scaffold_10	93099657	93099797	141	(TAAA)4(ATCT)1(AAAA)4	TAAA	4	9	93099713	93099749	(T)14(TG)4	Davis and Strobeck, 1998	N	N
Mar02	HiC_scaffold_2	108389607	108389768	162	(GT)1(CT)1(GT)1(AT)2(GT)19(GA)1	GT	2	25	108389656	108389706	(CA)17	Natali et al, 2010	N	N
Mar08	HiC_scaffold_17	7983861	7984016	156	(GA)1(GT)23(GA)1	GT	2	25	7983928	7983978	(CA)22	Natali et al, 2010	N	Y
Mar14	HiC_scaffold_10	34825356	34825579	224	(AC)1(CA)15(TA)1(CT)10	CA	2	28	34825444	34825500	(TC)11AT(CA)15	Natali et al, 2010	N	N
Mar15	HiC_scaffold_3	69782388	69782571	184	(TG)3(GG)1(TG)1(GG)1(TG)9(AG)12	TG	2	27	69782454	69782508	(CT)12(CA)11	Natali et al, 2010	N	N
Mar19	HiC_scaffold_7	39541716	39541914	199	(GT)1(CT)12(CA)10(CG)1	CT	2	24	39541760	39541808	(CT)15(CA)8	Natali et al, 2010	N	N
Mar21	HiC_scaffold_1	125937670	125937848	179	(TT)1(GT)24	GT	2	25	125937731	125937781	(CA)24	Natali et al, 2010	N	Y
Mar36	HiC_scaffold_3	32249137	32249356	220	(CG)1(CA)1(CC)1(AA)1(CA)19(CG)1(CT)1	CA	2	25	32249177	32249227	(CA)24	Natali et al, 2010	N	Y
Mar43	HiC_scaffold_5	81944951	81945099	149	(CA)21	CA	2	21	81945006	81945048	(CA)24	Natali et al, 2010	N	Y
Mar53	HiC_scaffold_4	163357663	163357908	246	(CA)1(TA)1(AA)1(CA)20(CT)1(CA)2(TG)1(CA)5(AA)1(CA)1	CA	2	33	163357752	163357818	(CA)18	Natali et al, 2010	N	Y
Mar56	HiC_scaffold_4	26237571	26237784	214	(CA)20(GA)1	CA	2	22	26237607	26237651	(CA)21	Natali et al, 2010	N	N
Mar58	HiC_scaffold_18	35464092	35464330	239	(TA)1(CA)19(CC)1	CA	2	21	35464211	35464253	(CA)12G(CA)7	Natali et al, 2010	N	Y
Mar64	HiC_scaffold_4	98952783	98952965	183	(GT)21	GT	2	21	98952881	98952923	(CA)21	Natali et al, 2010	N	Y
Mel10	HiC_scaffold_1	176858275	176858433	159	(AA)3(TC)2(TG)19(AG)1(TG)5(TT)1	TG	2	30	176858316	176858376	(TG)3(C)1(TG)3(C)1(T)3(CT)1(TA)9(AC)14	Domingo-Roura, 2002	Y	N
Mer005	HiC_scaffold_14	13556543	13556840	298	(CA)1(GT)1(CA)20(GG)1(GA)1(AA)1	CA	2	25	13556685	13556735	(CA)16	Fleming et al, 1999	N	N
Mer009	HiC_scaffold_7	123653254	123653679	426	(CT)9(CA)14	CA	2	23	123653370	123653416	(CA)18	Fleming et al, 1999	N	N
Mf1.1	HiC_scaffold_6	66188358	66188504	147	(ATTC)9(ATTT)1	ATTC	4	14.5	66188358	66188416	(ATTC)11	Basto et al, 2010	N	N
Mf1.11	HiC_scaffold_9	19916400	19916599	200	(ATAG)4(ATGA)1(TA)1(GAAA)2(A)1(ATAG)6(ATAC)1	ATAG	4	14.75	19916479	19916538	(TATC)8	Basto et al, 2010	N	N
Mf1.18	HiC_scaffold_18	4017299	4017449	151	(ATCT)1ATC(ATCT)8(ATTT)1(ATCT)1	ATCT	4	11.75	4017371	4017418	(ATCT)8	Basto et al, 2010	N	N
Mf2.13	HiC_scaffold_2	131503301	131503584	284	(ATAG)8	ATAG	4	8	131503419	131503451	(TATC)9	Basto et al, 2010	N	N
Mf3.2	HiC_scaffold_4	74397370	74397504	135	(TTTC)11(TTTT)1	TTTC	4	12	74397413	74397461	(TTTC)12	Basto et al, 2010	N	N
Mf3.7	HiC_scaffold_12	77614704	77614865	162	(ATCT)3(ATCC)1(ACCC)1(ATCT)4	ATCT	4	9	77614774	77614810	(TAGA)4(TGGG)(TGGA)(TAGA)9	Basto et al, 2010	N	Y
Mf4.17	HiC_scaffold_8	29196144	29196294	151	(AAAA)1(AAAG)5(AAAA)1	GAAA	4	7	29196209	29196237	(TTTC)6(TTCC)(TTTC)6(TTCC)(TTTC)4	Basto et al, 2010	N	N
Mf6.5	HiC_scaffold_6	124951346	124951580	235	(TTTC)3(T)3(TTTC)4(TC)1(TTTC)10(TT)1(TTTC)1	TTTC	4	19.75	124951472	124951551	(TTTC)13	Basto et al, 2010	N	N
Mf8.7	HiC_scaffold_5	113237460	113237596	137	(GTCT)1(ATCT)5(ACTC)1	ATCT	4	8	113237496	113237528	(TCTA)11	Basto et al, 2010	N	N
Mvi_1271	HiC_scaffold_12	47940383	47940563	181	(GT)19	GT	2	18	47940496	47940532	(CA)15	Vincent et al, 2003	N	N
Mvi_1273	HiC_scaffold_14	10936805	10936998	194	(AAAA)5(GAAA)5	CAAA	4	10	10936853	10936893	(GGAA)6	Vincent et al, 2003	N	N
Mvi_1341	HiC_scaffold_6	102780916	102781069	154	(AT)1(GT)14(GA)1	TG	2	16	102780948	102780980	(CA)17	Vincent et al, 2003	N	N
Mvi_1342	HiC_scaffold_4	6839140	6839277	138	(CG)1(TG)6(TT)1(GG)3	TG	2	10	6839210	6839230	(AC)14	Vincent et al, 2003	N	N
Mvis002	HiC_scaffold_3	126875304	126875511	208	(GATA)2(CATA)3(GATA)1(CA)10(TA)3(TG)2	CA	2	27	126875419	126875473	(CA)11	Fleming et al, 1999	N	N
Mvis020	HiC_scaffold_19	84622617	84622799	183	(AT)1(GT)23	GT	2	24	84622713	84622761	(CA)17	Fleming et al, 1999	N	N
Mvis027	HiC_scaffold_9	74528310	74528495	186	(TT)1(GT)11	GT	2	12	74528353	74528377	(CA)10	Fleming et al, 1999	N	N
Mvis072	HiC_scaffold_8	109307478	109307747	270	(CT)1(GT)18(AA)1(GT)2	GT	2	22	109307666	109307710	(CA)15	Fleming et al, 1999	Y	Y
Mvis075	HiC_scaffold_4	8995417	8995569	153	(GT)5(GC)1(GT)21	GT	2	27	8995466	8995520	(CA)12	Fleming et al, 1999	N	N
													7/9	14/16

### Sheet: Intersection between STR sets
	# mmar loci_set.fam			# mzib loci_set.fam			# mmar x mzib intersection loci_set.fam
	rozhnov	kashtanov	all	rozhnov	kashtanov	all	rozhnov	kashtanov	all
Gg-3	N	N	Y	N	N	N	N	N	N		N	marker is absent in the set
Ma-1	Y	Y	Y	Y	Y	Y	Y	Y	Y		Y	marker is present in the set
Ma-10	Y	N	Y	N	N	N	N	N	N
Ma-11	N	N	Y	N	N	Y	N	N	Y
Ma-15	Y	Y	Y	Y	Y	Y	Y	Y	Y
Ma-18	Y	Y	Y	Y	Y	Y	Y	Y	Y
Ma-19	Y	Y	Y	Y	Y	Y	Y	Y	Y
Ma-2	N	N	Y	N	N	Y	N	N	Y
Ma-5	N	N	Y	N	N	Y	N	N	Y
Ma-8	Y	Y	Y	Y	Y	Y	Y	Y	Y
Ma-9	N	N	Y	N	N	Y	N	N	Y
2024-03-02	N	N	Y	N	N	N	N	N	N
2024-03-08	N	Y	Y	N	Y	Y	N	Y	Y
2024-03-14	N	N	Y	N	N	Y	N	N	Y
2024-03-15	N	N	Y	N	N	Y	N	N	Y
2024-03-19	N	N	Y	N	N	Y	N	N	Y
2024-03-21	N	Y	Y	N	Y	Y	N	Y	Y
Mar36	N	Y	Y	N	Y	Y	N	Y	Y
Mar43	N	Y	Y	N	Y	Y	N	Y	Y
Mar53	N	Y	Y	N	N	N	N	N	N
Mar56	N	N	Y	N	N	Y	N	N	Y
Mar58	N	Y	Y	N	Y	Y	N	Y	Y
Mar64	N	Y	Y	N	Y	Y	N	Y	Y
Mel10	Y	N	Y	Y	N	Y	Y	N	Y
Mer005	N	N	Y	N	N	Y	N	N	Y
Mer009	N	N	Y	N	N	Y	N	N	Y
Mf1.1	N	N	Y	N	N	Y	N	N	Y
Mf1.11	N	N	Y	N	N	Y	N	N	Y
Mf1.18	N	N	Y	N	N	Y	N	N	Y
Mf2.13	N	N	Y	N	N	Y	N	N	Y
Mf3.2	N	N	Y	N	N	Y	N	N	Y
Mf3.7	N	Y	Y	N	Y	Y	N	Y	Y
Mf4.17	N	N	Y	N	N	N	N	N	N
Mf6.5	N	N	Y	N	N	N	N	N	N
Mf8.7	N	N	Y	N	N	Y	N	N	Y
Mvi_1271	N	N	Y	N	N	Y	N	N	Y
Mvi_1273	N	N	Y	N	N	N	N	N	N
Mvi_1341	N	N	Y	N	N	Y	N	N	Y
Mvi_1342	N	N	Y	N	N	Y	N	N	Y
Mvis002	N	N	Y	N	N	Y	N	N	Y
Mvis020	N	N	Y	N	N	N	N	N	N
Mvis027	N	N	Y	N	N	Y	N	N	Y
Mvis072	Y	Y	Y	Y	Y	Y	Y	Y	Y
Mvis075	N	N	Y	N	N	Y	N	N	Y
