## Supplementary File SF5 for "Genomics of sable (*Martes zibellina)* × pine marten (*Martes martes*) hybridization"

### Sheet: Martes zibellina (sable) set
Sample	All		Rozhnov et al, 2013		Kashtanov et al, 2022
	M. zibellina	M. martes	M. zibellina	M. martes	M. zibellina	M. martes
10xmzib	99.6	0.4	98.6	1.4	99.3	0.7
S26	99.3	0.7	96.9	3.1	97.9	2.1
T8	99.5	0.5	98.7	1.3	98.3	1.7
T18	99.3	0.7	98.8	1.2	99.2	0.8
T26	99.5	0.5	98.8	1.2	98.1	1.9
T50	99.8	0.2	99.3	0.7	99.6	0.4
T72	98.9	1.1	98	2	99.4	0.6
T90	99.8	0.2	99	1	99.6	0.4
T104	99.7	0.3	99	1	99	1
T118	99.8	0.2	99.1	0.9	99.5	0.5
T148	99.6	0.4	98.8	1.2	98.6	1.4
T150	99.7	0.3	98.4	1.6	99.3	0.7
T194	99.7	0.3	98.9	1.1	99.5	0.5
CHN	99.7	0.3	98.7	1.3	99.3	0.7
10xmmar	0.9	99.1	4.4	95.6	4	96
S44	0.3	99.7	1	99	0.4	99.6
S46	0.4	99.6	2.4	97.6	0.8	99.2
S49	0.8	99.2	1.4	98.6	0.9	99.1
S50	10.6	89.4	5.8	94.2	8.6	91.4
T149	0.4	99.6	1	99	0.9	99.1
T151	0.8	99.2	4.9	95.1	1	99
T24	0.2	99.8	1.7	98.3	0.7	99.3
T76	0.4	99.6	1.8	98.2	0.6	99.4
T77	1.4	98.6	1	99	1.1	98.9
T78	0.8	99.2	1.9	98.1	2.1	97.9
T79	6.1	93.9	5	95	9.4	90.6
T81	0.5	99.5	2.4	97.6	0.7	99.3
T82	0.2	99.8	0.8	99.2	0.6	99.4
T83	0.9	99.1	10.3	89.7	3.3	96.7
T84	63.4	36.6	93.1	6.9	95.8	4.2
T85	27.8	72.2	15.5	84.5	2.9	97.1
T86	5.1	94.9	11	89	9	91
T87	58.5	41.5	44.3	55.7	46.1	53.9

### Sheet: Martes martes (pine marten) set
Sample	All		Rozhnov et al, 2013		Kashtanov et al, 2022
	M. zibellina	M. martes	M. zibellina	M. martes	M. zibellina	M. martes
10xmzib	99.8	0.2	98.4	1.6	99.5	0.5
S26	99.7	0.3	98.2	1.8	98.8	1.2
T8	99.8	0.2	98.8	1.2	98.8	1.2
T18	99.4	0.6	98.4	1.6	99	1
T26	99.6	0.4	98.2	1.8	98	2
T50	99.8	0.2	99.2	0.8	99.5	0.5
T72	98.8	1.2	98.6	1.4	99.4	0.6
T90	99.8	0.2	99	1	99.4	0.6
T104	99.8	0.2	99	1	99.2	0.8
T118	99.8	0.2	98.6	1.4	99.4	0.6
T148	99.7	0.3	99	1	98.8	1.2
T150	99.8	0.2	98.5	1.5	99.3	0.7
T194	99.8	0.2	99.1	0.9	99.5	0.5
CHN	99.8	0.2	98.8	1.2	99.4	0.6
10xmmar	0.6	99.4	5.8	94.2	3.4	96.6
S44	0.2	99.8	1.1	98.9	0.4	99.6
S46	0.2	99.8	2.5	97.5	0.8	99.2
S49	0.5	99.5	1.3	98.7	1	99
S50	6.6	93.4	5.6	94.4	11.5	88.5
T149	0.3	99.7	1.6	98.4	1.1	98.9
T151	0.7	99.3	3.2	96.8	1.1	98.9
T24	0.2	99.8	1.5	98.5	0.6	99.4
T76	0.2	99.8	1.4	98.6	0.5	99.5
T77	0.6	99.4	0.9	99.1	1	99
T78	0.5	99.5	1.6	98.4	1.8	98.2
T79	5.7	94.3	4	96	10.6	89.4
T81	0.3	99.7	2.2	97.8	0.9	99.1
T82	0.2	99.8	0.9	99.1	0.6	99.4
T83	0.7	99.3	9.7	90.3	3	97
T84	68.2	31.8	81.4	18.6	94.2	5.8
T85	30.3	69.7	22.9	77.1	2.4	97.6
T86	4.4	95.6	9.2	90.8	10.8	89.2
T87	57.4	42.6	42.5	57.5	56.5	43.5

### Sheet: Intersected set
Sample	All		Rozhnov et al, 2013		Kashtanov et al, 2022
	M. zibellina	M. martes	M. zibellina	M. martes	M. zibellina	M. martes
10xmzib	99.7	0.3	98.5	1.5	99.4	0.6
S26	99.5	0.5	98.4	1.6	98.4	1.6
T8	99.5	0.5	98.4	1.6	98.5	1.5
T18	99.2	0.8	98.5	1.5	99.1	0.9
T26	99.4	0.6	98.4	1.6	98	2
T50	99.8	0.2	99.2	0.8	99.6	0.4
T72	98.9	1.1	98.2	1.8	99.3	0.7
T90	99.8	0.2	98.9	1.1	99.5	0.5
T104	99.7	0.3	98.8	1.2	99	1
T118	99.8	0.2	99	1	99.4	0.6
T148	99.5	0.5	98.6	1.4	98.5	1.5
T150	99.7	0.3	98.1	1.9	99.2	0.8
T194	99.7	0.3	98.9	1.1	99.5	0.5
CHN	99.7	0.3	98.5	1.5	99.3	0.7
10xmmar	0.7	99.3	5.3	94.7	3.5	96.5
S44	0.3	99.7	1.1	98.9	0.5	99.5
S46	0.4	99.6	3	97	1	99
S49	0.8	99.2	1.6	98.4	1	99
S50	11.4	88.6	6.5	93.5	10.3	89.7
T149	0.5	99.5	1.8	98.2	1.3	98.7
T151	0.7	99.3	4.1	95.9	0.9	99.1
T24	0.2	99.8	2	98	0.7	99.3
T76	0.4	99.6	1.5	98.5	0.5	99.5
T77	1.4	98.6	1.1	98.9	1.2	98.8
T78	0.8	99.2	2	98	2.1	97.9
T79	7.1	92.9	6	94	10.8	89.2
T81	0.5	99.5	2.7	97.3	0.8	99.2
T82	0.3	99.7	0.9	99.1	0.6	99.4
T83	1	99	10.1	89.9	3.7	96.3
T84	65	35	94.3	5.7	92.3	7.7
T85	22.9	77.1	11	89	1.9	98.1
T86	5.9	94.1	11.6	88.4	10.3	89.7
T87	58.5	41.5	48.7	51.3	49.7	50.3
