## Supplementary File SF6 for "Genomics of sable (*Martes zibellina)* × pine marten (*Martes martes*) hybridization"

### Sheet: Лист 1
Clade	Haplotype ID from the articles	Haplogroup	Species	Subspecies	GenBank accession number	Population sourсe	Article
B2	10xmzib	10xmzib_T79_T87_DR34	M.zibellina	M.z.zibellina	PP934008	Khanty-Mansi Autonomous Area-Yugra, Ugut, Russia	assembled in this study
A2	S26	S26	M.zibellina	M.z.yeniseensis	PP934009	Krasnoyarsk region, Evenkia, Russia	assembled in this study
B2	T8	T8	M.zibellina	M.z.zibellina	PP934032	Altaysk region, Animal breeding complex "Magistralny", Russia	assembled in this study
C4	T18	T18	M.zibellina	M.z.yeniseensis	PP934036	Khanty-Mansi Autonomous Area-Yugra, Peregrebnoe, Russia	assembled in this study
A2	T26	T26	M.zibellina	M.z.arsenjevi or M.z.yeniseensis (close)	PP934029	Yakutia, Khandyga, Russia	assembled in this study
A5	T50	T50	M.zibellina	M.z.yeniseensis	PP934028	Irkutsk region, Nevon, Russia	assembled in this study
A2	T72	T72	M.zibellina	M.z.kamtschadali	PP934031	Kamchatsk area, Ivashka, Russia	assembled in this study
A3	T90	T90	M.zibellina	M.z.yeniseensis	PP934030	Irkutsk region, Naran, Russia	assembled in this study
A2	T104	T104	M.zibellina	-	PP934037	Primorsk area, Terney, Russia	assembled in this study
A2	T118	T118	M.zibellina	M.z.princeps	PP934035	Amursk region, Dugda, Russia	assembled in this study
A5	T148	T148	M.zibellina	M.z.yeniseensis	PP934034	Irkutsk region, Ust'-Ilimsk, Russia	assembled in this study
B2	T150	T150	M.zibellina	M.z.zibellina	PP934038	Novosibirsk region, Kuibyshev, Russia	assembled in this study
B2	T194	T194	M.zibellina	-	PP934033	Yakutia, Mirny, Russia	assembled in this study
A2	CHN	CHN_YC27	M.zibellina	M.z.linkouensis	PP960514	Big khingun, China	https://academic.oup.com/gbe/article/12/3/59/5736134?login=true (assembled in this study)
B2	10xmmar	10xmmar_T149_T151_T81_T86	M.martes	M.z.zibellina	PP934007	Barnaul, "Lesnaya skazka" zoo, Russia	assembled in this study
M. martes	S44	S44	M.martes	M.martes	PP934023	Sverdlovsk region, Verhnyaya Pyshma, Russia	assembled in this study
M. martes	S46	S46	M.martes	M.martes	PP934026	Sverdlovsk region, Verhnyaya Pyshma, Russia	assembled in this study
A5	S49	S49	M.martes	M.z.yeniseensis	PP934024	Arhangelsk region, Velsk, Russia	assembled in this study
B2	S50	S50	M.martes	-	PP934022	Kaluzhsk region, Kaluga, Russia	assembled in this study
B2	T149	10xmmar_T149_T151_T81_T86	M.martes	M.z.zibellina	PP934025	Novosibirsk region, Baryshevo, Russia	assembled in this study
B2	T151	10xmmar_T149_T151_T81_T86	M.martes	M.z.zibellina	PP934027	Novosibirsk region, Kuibyshev, Russia	assembled in this study
A3	T24	T24	Sympatry marten	M.z.princeps	PP934010	Novosibirsk region, Chulym, Russia	assembled in this study
B2	T76	T76	Sympatry marten	M.z.zibellina	PP934011	Tyumensk region, Malyi Narys, Russia	assembled in this study
A5	T77	T77	Sympatry marten	M.z.yeniseensis	PP934012	Tyumensk region, Malyi Narys, Russia	assembled in this study
M. martes	T78	T78	Sympatry marten	M.martes	PP934013	Tyumensk region, Malyi Narys, Russia	assembled in this study
B2	T79	10xmzib_T79_T87_DR34	Sympatry marten	M.z.zibellina	PP934014	Tyumensk region, Malyi Narys, Russia	assembled in this study
B2	T81	10xmmar_T149_T151_T81_T86	Sympatry marten	M.z.zibellina	PP934015	Tyumensk region, Malyi Narys, Russia	assembled in this study
C4	T82	T82	Sympatry marten	M.z.yeniseensis	PP934016	Tyumensk region, Malyi Narys, Russia	assembled in this study
C4	T83	T83	Sympatry marten	M.z.yeniseensis	PP934017	Tyumensk region, Malyi Narys, Russia	assembled in this study
B2	T84	T84	Sympatry marten	-	PP934018	Tyumensk region, Malyi Narys, Russia	assembled in this study
B2	T85	T85_DR38	Sympatry marten	M.z.zibellina	PP934019	Tyumensk region, Malyi Narys, Russia	assembled in this study
B2	T86	10xmmar_T149_T151_T81_T86	Sympatry marten	M.z.zibellina	PP934020	Tyumensk region, Malyi Narys, Russia	assembled in this study
B2	T87	10xmzib_T79_T87_DR34	Sympatry marten	M.z.zibellina	PP934021	Tyumensk region, Malyi Narys, Russia	assembled in this study
B2	CR94	CR94_TQ7	M.zibellina	M.z.obscura	MG837590.1	сhikoi River basin, Russia	https://link.springer.com/article/10.1007%2Fs42991-020-00092-0
A3	CR97	CR97	M.zibellina	M.z.obscura	MG837591.1	Chikoi River basin, Russia	https://link.springer.com/article/10.1007%2Fs42991-020-00092-0
B2	DR34	10xmzib_T79_T87_DR34	M.zibellina	M.z.zibellina	MG837592.1	Demjanka River basin, Russia	https://link.springer.com/article/10.1007%2Fs42991-020-00092-0
B2	DR38	T85_DR38	M.zibellina	M.z.zibellina	MG837593.1	Demjanka River basin, Russia	https://link.springer.com/article/10.1007%2Fs42991-020-00092-0
A4	DR44	DR44_YC25	M.zibellina	M.z.zibellina	MG837594.1	Demjanka River basin, Russia	https://link.springer.com/article/10.1007%2Fs42991-020-00092-0
B2	DR46	DR46	M.zibellina	M.z.zibellina	MG837595.1	Demjanka River basin, Russia	https://link.springer.com/article/10.1007%2Fs42991-020-00092-0
B2	KDM13	Lesser1_KDM13_KDM15_TQ1	M.zibellina	M.z.princeps	MG837596.1	Khamar-Daban Mts, China	https://link.springer.com/article/10.1007%2Fs42991-020-00092-0
B2	KDM15	Lesser1_KDM13_KDM15_TQ1	M.zibellina	M.z.princeps	MG837597.1	Khamar-Daban Mts, China	https://link.springer.com/article/10.1007%2Fs42991-020-00092-0
A4	KHN1	KHN1	M.zibellina	M.z.arsenjevi	KJ202609.1	Khabarovsk, Nanai distriсt, Russia	https://pubmed.ncbi.nlm.nih.gov/25110108/
B4	KHN2	KHN2	M.zibellina	M.z.arsenjevi	KJ202610.1	Khabarovsk, Nanai distriсt, Russia	https://pubmed.ncbi.nlm.nih.gov/25110108/
B3	KHN3	KHN3	M.zibellina	M.z.arsenjevi	KJ202611.1	Khabarovsk, Nanai distriсt, Russia	https://pubmed.ncbi.nlm.nih.gov/25110108/
C2	KHN4	KHN4	M.zibellina	M.z.arsenjevi	KJ202612.1	Khabarovsk, Nanai distriсt, Russia	https://pubmed.ncbi.nlm.nih.gov/25110108/
A2	KHV1	KHV1	M.zibellina	M.z.arsenjevi	KJ202613.1	Khabarovsk, Verkhnebureinsk distriсt, Russia	https://pubmed.ncbi.nlm.nih.gov/25110108/
A2	KHV2	KHV2	M.zibellina	M.z.arsenjevi	KJ202614.1	Khabarovsk, Verkhnebureinsk distriсt, Russia	https://pubmed.ncbi.nlm.nih.gov/25110108/
B2	KHV3	KHV3	M.zibellina	M.z.arsenjevi	KJ202615.1	Khabarovsk, Verkhnebureinsk distriсt, Russia	https://pubmed.ncbi.nlm.nih.gov/25110108/
C3	KHV4	KHV4	M.zibellina	M.z.arsenjevi	KJ202616.1	Khabarovsk, Verkhnebureinsk distriсt, Russia	https://pubmed.ncbi.nlm.nih.gov/25110108/
C3	KHV5	KHV5	M.zibellina	M.z.arsenjevi	KJ202617.1	Khabarovsk, Verkhnebureinsk distriсt, Russia	https://pubmed.ncbi.nlm.nih.gov/25110108/
C3	KHV6	KHV6	M.zibellina	M.z.arsenjevi	KJ202618.1	Khabarovsk, Verkhnebureinsk distriсt, Russia	https://pubmed.ncbi.nlm.nih.gov/25110108/
C2	KHV7	KHV7	M.zibellina	M.z.arsenjevi	KJ202619.1	Khabarovsk, Verkhnebureinsk distriсt, Russia	https://pubmed.ncbi.nlm.nih.gov/25110108/
A3	KL4	KL4	M.zibellina	M.z.sajanensis	MG837598.1	Khovsgol Lake region, Mongolia	https://link.springer.com/article/10.1007%2Fs42991-020-00092-0
A2	KM1	KM1	M.zibellina	M.z.kamtschadali	KJ202620.1	Kamсhatka, Milkovo distriсt, Russia	https://pubmed.ncbi.nlm.nih.gov/25110108/
A3	KR1	KR1	M.zibellina	M.z.yeniseensis	KJ202621.1	Krasnoyarsk, Sayan distriсt, Russia	https://pubmed.ncbi.nlm.nih.gov/25110108/
A3	KR2	KR2	M.zibellina	M.z.yeniseensis	KJ202622.1	Krasnoyarsk, Sayan distriсt, Russia	https://pubmed.ncbi.nlm.nih.gov/25110108/
A5	KR3	KR3	M.zibellina	M.z.yeniseensis	KJ202623.1	Krasnoyarsk, Sayan distriсt, Russia	https://pubmed.ncbi.nlm.nih.gov/25110108/
A2	KR4	KR4	M.zibellina	M.z.yeniseensis	KJ202624.1	Krasnoyarsk, Sayan distriсt, Russia	https://pubmed.ncbi.nlm.nih.gov/25110108/
B2	KR5	KR5	M.zibellina	M.z.yeniseensis	KJ202625.1	Krasnoyarsk, Sayan distriсt, Russia	https://pubmed.ncbi.nlm.nih.gov/25110108/
B2	KR6	KR6	M.zibellina	M.z.yeniseensis	KJ202626.1	Krasnoyarsk, Sayan distriсt, Russia	https://pubmed.ncbi.nlm.nih.gov/25110108/
B2	KR7	KR7	M.zibellina	M.z.yeniseensis	KJ202627.1	Krasnoyarsk, Sayan distriсt, Russia	https://pubmed.ncbi.nlm.nih.gov/25110108/
C4	KR8	KR8	M.zibellina	M.z.yeniseensis	KJ202628.1	Krasnoyarsk, Sayan distriсt, Russia	https://pubmed.ncbi.nlm.nih.gov/25110108/
A2	KS1	KS1	M.zibellina	M.z.kamtschadali	KJ202629.1	Kamсhatka, Sobolevsky distriсt, Russia	https://pubmed.ncbi.nlm.nih.gov/25110108/
A2	KUB1	KUB1	M.zibellina	M.z.kamtschadali	KJ202630.1	Kamсhatka, Ust-Bolsheretsk distriсt, Russia	https://pubmed.ncbi.nlm.nih.gov/25110108/
A2	KUB2	KUB2	M.zibellina	M.z.kamtschadali	KJ202631.1	Kamсhatka, Ust-Bolsheretsk distriсt, Russia	https://pubmed.ncbi.nlm.nih.gov/25110108/
A4	KUI1	KUI1	M.zibellina	M.z.brachyura	KJ202632.1	Kuril Islands, Iturup, Russia	https://pubmed.ncbi.nlm.nih.gov/25110108/
A4	KUK1	KUK1	M.zibellina	M.z.brachyura	KJ202633.1	Kuril Islands, Kunashir, Russia	https://pubmed.ncbi.nlm.nih.gov/25110108/
B2	LB1	LB1	M.zibellina	M.z.linkouensis	MG837599.1	LuoBei, China	https://link.springer.com/article/10.1007%2Fs42991-020-00092-0
A2	PL1	PL1	M.zibellina	M.z.arsenjevi	KJ202634.1	Primorye, Lazo distriсt, Russia	https://pubmed.ncbi.nlm.nih.gov/25110108/
A2	PL2	PL2	M.zibellina	M.z.arsenjevi	KJ202635.1	Primorye, Lazo distriсt, Russia	https://pubmed.ncbi.nlm.nih.gov/25110108/
A2	PL3	PL3	M.zibellina	M.z.arsenjevi	KJ202636.1	Primorye, Lazo distriсt, Russia	https://pubmed.ncbi.nlm.nih.gov/25110108/
B3	PL4	PL4	M.zibellina	M.z.arsenjevi	KJ202637.1	Primorye, Lazo distriсt, Russia	https://pubmed.ncbi.nlm.nih.gov/25110108/
B3	PL5	PL5	M.zibellina	M.z.arsenjevi	KJ202638.1	Primorye, Lazo distriсt, Russia	https://pubmed.ncbi.nlm.nih.gov/25110108/
B3	PL6	PL6	M.zibellina	M.z.arsenjevi	KJ202639.1	Primorye, Lazo distriсt, Russia	https://pubmed.ncbi.nlm.nih.gov/25110108/
B4	PL7	PL7	M.zibellina	M.z.arsenjevi	KJ202640.1	Primorye, Lazo distriсt, Russia	https://pubmed.ncbi.nlm.nih.gov/25110108/
C2	PL8	PL8	M.zibellina	M.z.arsenjevi	KJ202641.1	Primorye, Lazo distriсt, Russia	https://pubmed.ncbi.nlm.nih.gov/25110108/
C2	PL9	PL9	M.zibellina	M.z.arsenjevi	KJ202642.1	Primorye, Lazo distriсt, Russia	https://pubmed.ncbi.nlm.nih.gov/25110108/
C2	RA1	RA1	M.zibellina	M.z.arsenjevi	MG837578.1	Arhara River basin, Russia	https://link.springer.com/article/10.1007%2Fs42991-020-00092-0
A3	RA2	RA2	M.zibellina	M.z.arsenjevi	MG837600.1	Arhara River basin, Russia	https://link.springer.com/article/10.1007%2Fs42991-020-00092-0
C2	SZ1	SZ6_SZ13_SZ15_SZ18_SZ1	M.zibellina	M.z.hamgyenensis	MG837627.1	Yabuli, ShangZhi, China	https://link.springer.com/article/10.1007%2Fs42991-020-00092-0
C2	SZ13	SZ6_SZ13_SZ15_SZ18_SZ1	M.zibellina	M.z.hamgyenensis	MG837580.1	Yabuli, ShangZhi, China	https://link.springer.com/article/10.1007%2Fs42991-020-00092-0
C2	SZ15	SZ6_SZ13_SZ15_SZ18_SZ1	M.zibellina	M.z.hamgyenensis	MG837581.1	Yabuli, ShangZhi, China	https://link.springer.com/article/10.1007%2Fs42991-020-00092-0
C2	SZ18	SZ6_SZ13_SZ15_SZ18_SZ1	M.zibellina	M.z.hamgyenensis	MG837582.1	Yabuli, ShangZhi, China	https://link.springer.com/article/10.1007%2Fs42991-020-00092-0
C2	SZ2	SZ21_SZ2_SZ3	M.zibellina	M.z.hamgyenensis	MG837628.1	Yabuli, ShangZhi, China	https://link.springer.com/article/10.1007%2Fs42991-020-00092-0
C2	SZ21	SZ21_SZ2_SZ3	M.zibellina	M.z.hamgyenensis	MG837583.1	Yabuli, ShangZhi, China	https://link.springer.com/article/10.1007%2Fs42991-020-00092-0
C2	SZ3	SZ21_SZ2_SZ3	M.zibellina	M.z.hamgyenensis	MG837629.1	Yabuli, ShangZhi, China	https://link.springer.com/article/10.1007%2Fs42991-020-00092-0
C2	SZ4	SZ4	M.zibellina	M.z.hamgyenensis	MG837630.1	Yabuli, ShangZhi, China	https://link.springer.com/article/10.1007%2Fs42991-020-00092-0
C2	SZ5	SZ5	M.zibellina	M.z.hamgyenensis	MG837631.1	Yabuli, ShangZhi, China	https://link.springer.com/article/10.1007%2Fs42991-020-00092-0
C2	SZ6	SZ6_SZ13_SZ15_SZ18_SZ1	M.zibellina	M.z.hamgyenensis	MG837579.1	Yabuli, ShangZhi, China	https://link.springer.com/article/10.1007%2Fs42991-020-00092-0
B2	TQ1	Lesser1_KDM13_KDM15_TQ1	M.zibellina	M.z.princeps	MG837601.1	TuQiang, China	https://link.springer.com/article/10.1007%2Fs42991-020-00092-0
B2	TQ10	TQ10	M.zibellina	M.z.princeps	MG837609.1	TuQiang, China	https://link.springer.com/article/10.1007%2Fs42991-020-00092-0
B2	TQ11	YP6023_TQ4_TQ11_TQ12	M.zibellina	M.z.princeps	MG837610.1	TuQiang, China	https://link.springer.com/article/10.1007%2Fs42991-020-00092-0
B2	TQ12	YP6023_TQ4_TQ11_TQ12	M.zibellina	M.z.princeps	MG837611.1	TuQiang, China	https://link.springer.com/article/10.1007%2Fs42991-020-00092-0
A2	TQ13	TQ13	M.zibellina	M.z.princeps	MG837612.1	TuQiang, China	https://link.springer.com/article/10.1007%2Fs42991-020-00092-0
B2	TQ2	TQ2	M.zibellina	M.z.princeps	MG837602.1	TuQiang, China	https://link.springer.com/article/10.1007%2Fs42991-020-00092-0
C2	TQ3	TQ3	M.zibellina	M.z.princeps	MG837603.1	TuQiang, China	https://link.springer.com/article/10.1007%2Fs42991-020-00092-0
B2	TQ4	YP6023_TQ4_TQ11_TQ12	M.zibellina	M.z.princeps	MG837604.1	TuQiang, China	https://link.springer.com/article/10.1007%2Fs42991-020-00092-0
C2	TQ5	TQ5	M.zibellina	M.z.princeps	MG837605.1	TuQiang, China	https://link.springer.com/article/10.1007%2Fs42991-020-00092-0
B2	TQ7	CR94_TQ7	M.zibellina	M.z.princeps	MG837606.1	TuQiang, China	https://link.springer.com/article/10.1007%2Fs42991-020-00092-0
B2	TQ8	TQ8	M.zibellina	M.z.princeps	MG837607.1	TuQiang, China	https://link.springer.com/article/10.1007%2Fs42991-020-00092-0
B2	TQ9	TQ9	M.zibellina	M.z.princeps	MG837608.1	TuQiang, China	https://link.springer.com/article/10.1007%2Fs42991-020-00092-0
A2	UR1	UR1	M.zibellina	M.z.zibellina	KJ202643.1	Ural, Kirov, Russia	https://pubmed.ncbi.nlm.nih.gov/25110108/
B2	UR2	UR2	M.zibellina	M.z.zibellina	KJ202644.1	Ural, Kirov, Russia	https://pubmed.ncbi.nlm.nih.gov/25110108/
A3	VR115	VR115	M.zibellina	M.z.princeps	MG837613.1	Vakh River basin, Russia	https://link.springer.com/article/10.1007%2Fs42991-020-00092-0
B3	VR120	VR120	M.zibellina	M.z.princeps	MG837614.1	Vakh River basin, Russia	https://link.springer.com/article/10.1007%2Fs42991-020-00092-0
C2	WH1	WH1_WH5	M.zibellina	M.z.hamgyenensis	MG837584.1	WeiHe, China	https://link.springer.com/article/10.1007%2Fs42991-020-00092-0
C2	WH2	WH2	M.zibellina	M.z.hamgyenensis	MG837585.1	WeiHe, China	https://link.springer.com/article/10.1007%2Fs42991-020-00092-0
C2	WH3	WH3	M.zibellina	M.z.hamgyenensis	MG837586.1	WeiHe, China	https://link.springer.com/article/10.1007%2Fs42991-020-00092-0
C2	WH4	WH4	M.zibellina	M.z.hamgyenensis	MG837587.1	WeiHe, China	https://link.springer.com/article/10.1007%2Fs42991-020-00092-0
C2	WH5	WH1_WH5	M.zibellina	M.z.hamgyenensis	MG837588.1	WeiHe, China	https://link.springer.com/article/10.1007%2Fs42991-020-00092-0
B2	WQ1	WQ1	M.zibellina	M.z.hamgyenensis	MG837632.1	WangQing, China	https://link.springer.com/article/10.1007%2Fs42991-020-00092-0
C2	WQ15	WQ15	M.zibellina	M.z.hamgyenensis	MG837575.1	WangQing, China	https://link.springer.com/article/10.1007%2Fs42991-020-00092-0
C2	WQ2	WQ9_WQ25_WQ41_WQ8_WQ2_WQ3_WQ4_WQ6	M.zibellina	M.z.hamgyenensis	MG837633.1	Wangqing, China	https://link.springer.com/article/10.1007%2Fs42991-020-00092-0
C2	WQ25	WQ9_WQ25_WQ41_WQ8_WQ2_WQ3_WQ4_WQ6	M.zibellina	M.z.hamgyenensis	MG837576.1	Wangqing, China	https://link.springer.com/article/10.1007%2Fs42991-020-00092-0
C2	WQ3	WQ9_WQ25_WQ41_WQ8_WQ2_WQ3_WQ4_WQ6	M.zibellina	M.z.hamgyenensis	MG837634.1	Wangqing, China	https://link.springer.com/article/10.1007%2Fs42991-020-00092-0
C2	WQ4	WQ9_WQ25_WQ41_WQ8_WQ2_WQ3_WQ4_WQ6	M.zibellina	M.z.hamgyenensis	MG837635.1	Wangqing, China	https://link.springer.com/article/10.1007%2Fs42991-020-00092-0
C2	WQ41	WQ9_WQ25_WQ41_WQ8_WQ2_WQ3_WQ4_WQ6	M.zibellina	M.z.hamgyenensis	MG837577.1	Wangqing, China	https://link.springer.com/article/10.1007%2Fs42991-020-00092-0
C2	WQ6	WQ9_WQ25_WQ41_WQ8_WQ2_WQ3_WQ4_WQ6	M.zibellina	M.z.hamgyenensis	MG837636.1	Wangqing, China	https://link.springer.com/article/10.1007%2Fs42991-020-00092-0
C2	WQ8	WQ9_WQ25_WQ41_WQ8_WQ2_WQ3_WQ4_WQ6	M.zibellina	M.z.hamgyenensis	MG837589.1	Wangqing, China	https://link.springer.com/article/10.1007%2Fs42991-020-00092-0
C2	WQ9	WQ9_WQ25_WQ41_WQ8_WQ2_WQ3_WQ4_WQ6	M.zibellina	M.z.hamgyenensis	MG837574.1	Wangqing, China	https://link.springer.com/article/10.1007%2Fs42991-020-00092-0
B2	WS65	WS65	M.zibellina	M.z.yeniseensis	MG837615.1	Western Sajan, Russia	https://link.springer.com/article/10.1007%2Fs42991-020-00092-0
A3	WS67	WS67	M.zibellina	M.z.yeniseensis	MG837616.1	Western Sajan, Russia	https://link.springer.com/article/10.1007%2Fs42991-020-00092-0
A3	WS71	WS71	M.zibellina	M.z.yeniseensis	MG837617.1	Western Sajan, Russia	https://link.springer.com/article/10.1007%2Fs42991-020-00092-0
B2	YC16	YC16_YC17_YC20	M.zibellina	M.z.linkouensis	MG837618.1	Yiсhun, China	https://link.springer.com/article/10.1007%2Fs42991-020-00092-0
B2	YC17	YC16_YC17_YC20	M.zibellina	M.z.linkouensis	MG837619.1	Yiсhun, China	https://link.springer.com/article/10.1007%2Fs42991-020-00092-0
B2	YC18	YC18	M.zibellina	M.z.linkouensis	MG837620.1	Yiсhun, China	https://link.springer.com/article/10.1007%2Fs42991-020-00092-0
A2	YC19	YC19_YC21_YC22	M.zibellina	M.z.linkouensis	MG837621.1	Yiсhun, China	https://link.springer.com/article/10.1007%2Fs42991-020-00092-0
B2	YC20	YC16_YC17_YC20	M.zibellina	M.z.linkouensis	MG837622.1	Yiсhun, China	https://link.springer.com/article/10.1007%2Fs42991-020-00092-0
A2	YC21	YC19_YC21_YC22	M.zibellina	M.z.linkouensis	MG837623.1	Yiсhun, China	https://link.springer.com/article/10.1007%2Fs42991-020-00092-0
A2	YC22	YC19_YC21_YC22	M.zibellina	M.z.linkouensis	MG837624.1	Yiсhun, China	https://link.springer.com/article/10.1007%2Fs42991-020-00092-0
A4	YC25	DR44_YC25	M.zibellina	M.z.linkouensis	MG837625.1	Yiсhun, China	https://link.springer.com/article/10.1007%2Fs42991-020-00092-0
A2	YC27	CHN_YC27	M.zibellina	M.z.linkouensis	MG837626.1	Yiсhun, China	https://link.springer.com/article/10.1007%2Fs42991-020-00092-0
A2	PFF1	PFF1	M.zibellina	M.z.arsenjevi	PP960515	Pusсhkinsky State Fur Farm, Russia	https://www.mdpi.com/2073-4425/12/2/157 (assembled in this study)
B2	PFF2	PFF2	M.zibellina	M.z.zibellina	PP960516	Pusсhkinsky State Fur Farm, Russia	https://www.mdpi.com/2073-4425/12/2/157 (assembled in this study)
B2	PFF3	PFF3	M.zibellina	M.z.zibellina	PP960517	Pusсhkinsky State Fur Farm, Russia	https://www.mdpi.com/2073-4425/12/2/157 (assembled in this study)
B2	YP6023	YP6023_TQ4_TQ11_TQ12	M.zibellina	M.z.princeps	HM106323.1	Neimenggu Provinсe, China	https://link.springer.com/article/10.1186/1471-2148-11-92#Sec21
B2	Lesser1	Lesser1_KDM13_KDM15_TQ1	M.zibellina	M.z.princeps	KT867375.1	Lesser Khingan, Heilongjiang, China	https://www.tandfonline.com/doi/abs/10.3109/19401736.2015.1118070
C2	Lesser2	Lesser2	M.zibellina	M.z.hamgyenensis	NC_011579.1	Lesser Khingan, Heilongjiang, China	https://www.tandfonline.com/doi/abs/10.3109/19401736.2012.660934
M. martes	DM6	DM6	M.martes	M.martes	NC_021749.1	Denmark	https://pubmed.ncbi.nlm.nih.gov/23815327/
M. martes	MW257228.1	MW257228.1	M.martes	M.martes	MW257228.1	Boissise-La-Bertrand (Seine-et-Marne, France)	https://journals.plos.org/plosone/article?id=10.1371/journal.pone.0240770
