## Supplementary File SF8 for "Genomics of sable (*Martes zibellina)* × pine marten (*Martes martes*) hybridization"

### Sheet: Sheet1
Species	Sample	Reference: M. zibellina										Reference: M. martes
		Model	QDE	Combined fitted distribution		Individual fitted distributions (components)						Model	QDE	Combined fitted distribution		Individual fitted distributions (components)
				Y (SNP / 1 kbp)		Y1 (SNP/1 kbp)		Y2 (SNP/1 kbp)		Y3 (SNP/1 kbp)				Y (SNP / 1 kbp)		Y1 (SNP/1 kbp)		Y2 (SNP/1 kbp)		Y3 (SNP/1 kbp)
				Mode 1	Mode 2	Mean	Mode	Mean	Mode	Mean	Mode			Mode 1	Mode 2	Mean	Mode	Mean	Mode	Mean	Mode
Sables	10xmzib	sable_hybrid	3.07329e-08	1.283	-	-	-	1.87869	1.283	3.8334	3.756	sable_hybrid	4.54692e-08	1.222	4.578	-	-	1.6982	1.222	4649.26	4.626
	S26	pure_sable	1.73495e-07	1.195	-	-	-	1.7	1.195	-	-	pure_sable	1.3081e-07	1.21	-	-	-	1.7	1.207	-	-
	T8	pure_sable	4.3365e-08	1.496	-	-	-	2.01517	1.496	-	-	pure_sable	4.52811e-08	1.46	-	-	-	1.95616	1.458	-	-
	T26	pure_sable	3.51782e-08	1.506	-	-	-	2.0319	1.506	-	-	pure_sable	3.77578e-08	1.47	-	-	-	1.9709	1.47	-	-
	T50	pure_sable	3.76061e-08	1.373	-	-	-	1.86673	1.373	-	-	pure_sable	3.74324e-08	1.35	-	-	-	1.81631	1.347	-	-
	T72	pure_sable	1.02633e-07	1.215	-	-	-	1.7	1.215	-	-	pure_sable	7.93141e-08	1.22	-	-	-	1.7	1.218	-	-
	T90	pure_sable	2.90262e-08	1.435	-	-	-	1.93553	1.435	-	-	pure_sable	3.66003e-08	1.41	-	-	-	1.87915	1.405	-	-
	T104	pure_sable	3.33741e-08	1.487	-	-	-	2.02441	1.487	-	-	pure_sable	3.87866e-08	1.45	-	-	-	1.9635	1.449	-	-
	T118	pure_sable	2.82284e-08	1.503	-	-	-	2.03113	1.503	-	-	pure_sable	2.97601e-08	1.47	-	-	-	1.97013	1.466	-	-
	T148	pure_sable	3.17063e-08	1.372	-	-	-	1.88284	1.372	-	-	pure_sable	3.51247e-08	1.33	-	-	-	1.82516	1.332	-	-
	T150	pure_sable	1.23004e-08	1.413	-	-	-	2.01241	1.413	-	-	pure_sable	1.33595e-08	1.38	-	-	-	1.95835	1.38	-	-
	T194	pure_sable	3.45288e-08	1.446	-	-	-	1.95361	1.446	-	-	pure_sable	3.61608e-08	1.41	-	-	-	1.89258	1.407	-	-
	CHN	pure_sable	1.73299e-08	1.253	-	-	-	1.7	1.253	-	-	pure_sable	1.77229e-08	1.19	-	-	-	1.61603	1.188	-	-
Pine martens	10xmmar	general	1.95345e-08	0.442	4.089	0.558565	0.435	1.55018	1.207	4.27598	4.15	general	1.40513e-08	0.451	4.315	0.572555	0.438	1.49745	1.058	4.46409	4.371
	S44	general	6.73534e-09	0.45	4.215	0.566236	0.442	1.58805	1.259	4.49023	4.307	general	5.1379e-09	0.456	4.186	0.578156	0.447	1.58637	1.257	4.48659	4.294
	S46	general	1.60434e-08	0.452	-	0.572648	0.443	1.53403	1.181	4.48765	4.186	general	8.8079e-09	0.457	-	0.581611	0.447	1.54498	1.196	4.49031	4.147
	S49	general	8.71484e-09	0.452	4.105	0.581972	0.443	1.57821	1.254	4.36245	4.179	general	5.77855e-09	0.457	4.086	0.590188	0.447	1.58022	1.285	4.33274	4.152
	T149	general	6.68292e-09	0.448	3.953	0.573404	0.441	1.56572	1.268	4.3617	4.144	general	6.64769e-09	0.452	3.916	0.581837	0.443	1.57228	1.288	4.32396	4.111
	T24	general	7.8834e-09	0.446	4.222	0.563826	0.44	1.57484	1.277	4.51386	4.289	general	1.19044e-08	0.449	4.225	0.571439	0.442	1.57968	1.291	4.51005	4.29
	T76	general	6.54942e-09	0.464	4.003	0.584347	0.454	1.55952	1.177	4.4825	4.266	general	1.05154e-08	0.469	3.886	0.59449	0.457	1.56478	1.197	4.48299	4.251
	T77	general	7.87831e-09	0.449	4.012	0.575827	0.441	1.58086	1.256	4.36902	4.14	general	5.42623e-09	0.453	3.779	0.577242	0.444	1.49105	1.241	4.1693	3.892
	T82	general	8.08528e-09	0.453	-	0.578151	0.444	1.55121	1.235	4.16495	3.931	general	4.80004e-09	0.46	-	0.588606	0.451	1.55971	1.25	4.16343	3.92
Hybrids / Introgressed	T18	general	7.69648e-09	1.557	4.019	0.535973	0.413	2.1178	1.575	4.53785	4.415	general	7.58678e-09	1.512	3.933	0.548212	0.417	2.06504	1.538	4.52216	4.393
	S50	general	1.08003e-08	0.464	4.361	0.578657	0.462	1.64102	1.438	4.56668	4.363	general	1.04389e-08	0.473	4.308	0.594111	0.472	1.634	1.477	4.52838	4.309
	T151	general	1.29057e-08	0.461	4.607	0.57269	0.454	1.71767	1.339	4.80837	4.618	general	1.21875e-08	0.468	4.543	0.588312	0.463	1.72701	1.45	4.7531	4.549
	T78	general	1.58495e-08	0.441	4.564	0.558671	0.433	1.60644	1.198	4.75507	4.584	general	9.27158e-09	0.448	4.541	0.568259	0.44	1.60177	1.258	4.73912	4.558
	T79	general	8.18652e-09	0.446	4.364	0.561484	0.437	1.70232	0.857	4.52126	4.394	general	7.95054e-09	0.456	4.341	0.573257	0.449	1.70538	0.72	4.49794	4.375
	T81	general	8.61907e-09	0.443	4.328	0.567254	0.437	1.56948	1.304	4.54118	4.349	general	5.84376e-09	0.451	4.312	0.5774	0.445	1.57451	1.327	4.52976	4.332
	T83	general	1.32706e-08	0.444	4.242	0.562277	0.439	1.50604	1.277	4.48521	4.254	general	8.07828e-09	0.451	4.188	0.57194	0.445	1.50126	1.287	4.44608	4.2
	T84	sable_hybrid	1.15685e-08	1.274	4.575	-	-	1.87285	1.274	4.77413	4.62	general	1.1269e-08	1.425	4.515	0.750217	0.588	1.85346	1.538	4.71081	4.536
	T85	general	1.15592e-08	0.48	4.456	0.61341	0.477	1.7525	0.683	4.63312	4.473	general	1.33597e-08	0.486	4.422	0.627684	0.478	1.75187	0.874	4.61073	4.44
	T86	general	7.5443e-09	0.469	4.341	0.597102	0.468	1.71544	1.53	4.53526	4.342	general	1.01864e-08	0.479	4.316	0.61261	0.478	1.71637	1.551	4.51601	4.317
	T87	general	1.72692e-08	1.56	4.479	0.762877	0.497	2.02151	1.61	4.66884	4.499	general	1.94632e-08	1.528	4.47	0.764894	0.494	2.00618	1.581	4.66629	4.492
								1.90249
								0.572775
