## Supplementary File SF14 for "Genomics of sable (*Martes zibellina)* × pine marten (*Martes martes*) hybridization"

### Sheet: Sheet1
#primer_pair	source	min_length	max_length	mDrtes_mDrtes	mDrtes_zibelliNA	Chromosome
Gg-14	Davis and Strobeck, 1998	108	148	D	D	NA
Gg-3	Davis and Strobeck, 1998	137	165	L	NA	chr6*		L	Localized (amplified in silico and passed all criteria)
Gg-4	Davis and Strobeck, 1998	104	112	NA	NA	NA		D	Declined (amplified in silico but not passed criteria)
Gg-7	Davis and Strobeck, 1998	148	172	D	D	NA		NA	Not amplified
Gg-9	Davis and Strobeck, 1998	138	173	NA	NA	NA
Ma-1	Davis and Strobeck, 1998	180	248	L	L	chr4		*	localized only in one species
Ma-10	Davis and Strobeck, 1998	164	176	L	D	chr8*
Ma-11	Davis and Strobeck, 1998	102	104	L	L	chr5
Ma-14	Davis and Strobeck, 1998	151	202	D	D	NA
Ma-15	Davis and Strobeck, 1998	192	328	L	L	chr14
Ma-18	Davis and Strobeck, 1998	119	165	L	L	chr8
Ma-19	Davis and Strobeck, 1998	171	211	L	L	chr12
Ma-2	Davis and Strobeck, 1998	155	201	L	L	chr8
Ma-3	Davis and Strobeck, 1998	123	147	D	D	NA
Ma-4	Davis and Strobeck, 1998	249	266	D	D	NA
Ma-5	Davis and Strobeck, 1998	254	264	L	L	chr15
Ma-7	Davis and Strobeck, 1998	197	203	D	D	NA
Ma-8	Davis and Strobeck, 1998	120	130	L	L	chr8
Ma-9	Davis and Strobeck, 1998	138	144	L	L	chr10
Mar02	Natali et al, 2010	150	156	L	D	chr1*
Mar06	Natali et al, 2010	219	227	NA	NA	NA
Mar08	Natali et al, 2010	144	158	L	L	chr17
Mar14	Natali et al, 2010	223	229	L	L	chr10
Mar15	Natali et al, 2010	181	183	L	L	chr3
Mar19	Natali et al, 2010	185	197	L	L	chr7
Mar21	Natali et al, 2010	159	183	L	L	chr2
Mar36	Natali et al, 2010	218	248	L	L	chr3
Mar43	Natali et al, 2010	123	169	L	L	chr5
Mar53	Natali et al, 2010	238	254	L	NA	chr4*
Mar56	Natali et al, 2010	209	217	L	L	chr4
Mar58	Natali et al, 2010	231	257	L	L	chr18
Mar64	Natali et al, 2010	171	191	L	L	chr4
Mel08	Domingo-Roura, 2002	222	232	L	L	chr10
Mel09	Domingo-Roura, 2002	170	180	D	D	NA
Mel10	Domingo-Roura, 2002	128	165	L	L	chr2
Mer005	Fleming et al, 1999	296	296	L	L	chr12
Mer009	Fleming et al, 1999	211	211	L	L	chr7
Mer022	Fleming et al, 1999	255	255	NA	NA	NA
Mer030	Fleming et al, 1999	222	222	NA	NA	NA
Mer041	Fleming et al, 1999	141	141	NA	NA	NA
Mer082	Fleming et al, 1999	132	132	NA	NA	NA
Mer095	Fleming et al, 1999	149	149	L	L	chr4
Mf1.1	Basto et al, 2010	174	182	L	L	chr6
Mf1.11	Basto et al, 2010	219	234	L	L	chr8
Mf1.18	Basto et al, 2010	158	174	L	L	chr18
Mf1.3	Basto et al, 2010	221	237	D	D	NA
Mf2.13	Basto et al, 2010	296	332	L	L	chr1
Mf3.2	Basto et al, 2010	165	177	L	L	chr4
Mf3.7	Basto et al, 2010	165	221	L	L	chr13
Mf4.10	Basto et al, 2010	276	352	D	L	chr7*
Mf4.17	Basto et al, 2010	215	243	L	NA	chr9*
Mf6.5	Basto et al, 2010	249	265	L	L	chr6
Mf8.10	Basto et al, 2010	151	167	D	D	NA
Mf8.7	Basto et al, 2010	137	179	L	L	chr5
Mf8.8	Basto et al, 2010	230	274	L	L	chr2
Mvi_1271	Vincent et al, 2003	176	190	L	L	chr13
Mvi_1272	Vincent et al, 2003	165	179	NA	NA	NA
Mvi_1273	Vincent et al, 2003	183	215	L	L	chr12
Mvi_1302	Vincent et al, 2003	210	224	NA	NA	NA
Mvi_1321	Vincent et al, 2003	91	107	NA	NA	NA
Mvi_1322	Vincent et al, 2003	160	180	NA	NA	NA
Mvi_1323	Vincent et al, 2003	106	112	NA	NA	NA
Mvi_1341	Vincent et al, 2003	148	176	L	L	chr6
Mvi_1342	Vincent et al, 2003	141	165	L	L	chr4
Mvi_1354	Vincent et al, 2003	166	232	NA	NA	NA
Mvi_1381	Vincent et al, 2003	185	198	NA	NA	NA
Mvi_1843	Vincent et al, 2003	135	147	NA	NA	NA
Mvi_2243	Vincent et al, 2003	130	191	D	D	NA
Mvis002	Fleming et al, 1999	184	184	L	L	chr3
Mvis020	Fleming et al, 1999	178	178	L	L	chrX
Mvis022	Fleming et al, 1999	283	283	D	D	NA
Mvis027	Fleming et al, 1999	184	184	L	L	chr8
Mvis072	Fleming et al, 1999	263	263	L	L	chr9
Mvis075	Fleming et al, 1999	120	120	L	L	chr4
Mvis099	Fleming et al, 1999	346	346	L	L	chr11
Tt-1	Davis and Strobeck, 1998	152	178	NA	D	NA
Tt-2	Davis and Strobeck, 1998	174	210	D	D	NA
Tt-3	Davis and Strobeck, 1998	142	176	D	D	NA
Tt-4	Davis and Strobeck, 1998	160	188	D	NA	NA
